# Predicting cell population-specific gene expression from genomic sequence

**DOI:** 10.1101/2022.09.06.506837

**Authors:** Lieke Michielsen, Marcel J.T. Reinders, Ahmed Mahfouz

## Abstract

Most regulatory elements, especially enhancer sequences, are cell population-specific. One could even argue that a distinct set of regulatory elements is what defines a cell population. However, discovering which non-coding regions of the DNA are essential in which context, and as a result, which genes are expressed, is a difficult task. Some computational models tackle this problem by predicting gene expression directly from the genomic sequence. These models are currently limited to predicting bulk measurements and mainly make tissue-specific predictions. Here, we present a model that leverages single-cell RNA-sequencing data to predict gene expression. We show that cell population-specific models outperform tissue-specific models, especially when the expression profile of a cell population and the corresponding tissue are dissimilar. Further, we show that our model can prioritize GWAS variants and learn motifs of transcription factor binding sites. We envision that our model can be useful for delineating cell population-specific regulatory elements.
