## Supplementary material for "Predicting cell population-specific gene expression from genomic sequence": TableS2

### Sheet: Sheet1
Track name	Track ID
CAGE:brain, adult, pool1	4680
CAGE:temporal lobe, adult, pool1	4699
CAGE:postcentral gyrus, adult, pool1	4700
CAGE:pons, adult, pool1	4701
CAGE:parietal lobe, adult, pool1	4702
CAGE:paracentral gyrus, adult, pool1	4703
CAGE:occipital pole, adult, pool1	4704
CAGE:nucleus accumbens, adult, pool1	4705
CAGE:medulla oblongata, adult, pool1	4706
CAGE:insula, adult, pool1	4707
CAGE:frontal lobe, adult, pool1	4708
CAGE:dura mater, adult,	4709
CAGE:corpus callosum, adult, pool1	4710
CAGE:thymus, fetal, pool1	4711
CAGE:Astrocyte - cerebral cortex,	4769
CAGE:Neural stem cells,	4798
CAGE:Astrocyte - cerebellum,	4873
CAGE:temporal lobe, fetal, , tech_	4960
CAGE:parietal lobe, fetal,	4968
CAGE:occipital lobe, fetal,	4969
CAGE:occipital lobe, adult,	4972
CAGE:cerebellum, adult, pool1	4979
CAGE:brain, adult,	4980
CAGE:brain, fetal, pool1	4981
CAGE:medial frontal gyrus, adult,	5094
CAGE:amygdala, adult,	5095
CAGE:hippocampus, adult,	5096
CAGE:thalamus, adult,	5097
CAGE:medulla oblongata, adult,	5098
CAGE:medial temporal gyrus, adult,	5099
CAGE:parietal lobe, adult,	5100
CAGE:substantia nigra, adult,	5101
CAGE:globus pallidus, adult,	5102
CAGE:occipital cortex, adult,	5103
CAGE:caudate nucleus, adult,	5104
CAGE:locus coeruleus, adult,	5105
CAGE:cerebellum, adult,	5106
CAGE:putamen, adult,	5107
CAGE:Neurons,	5112
CAGE:Oligodendrocyte - precursors,	5147
CAGE:diencephalon, adult	5151
CAGE:olfactory region, adult	5152
CAGE:cerebral meninges, adult	5162
CAGE:amygdala - adult,	5258
CAGE:thalamus - adult,	5259
CAGE:hippocampus - adult,	5260
CAGE:medial frontal gyrus - adult,	5261
CAGE:parietal lobe - adult,	5262
CAGE:occipital cortex - adult,	5263
CAGE:cerebellum - adult,	5264
CAGE:medulla oblongata - adult,	5265
CAGE:globus pallidus - adult,	5266
CAGE:caudate nucleus - adult,	5267
CAGE:substantia nigra - adult,	5268
CAGE:pineal gland - adult,	5269
CAGE:pituitary gland - adult,	5270
CAGE:spinal cord - adult,	5271
CAGE:locus coeruleus - adult,	5272
CAGE:medial temporal gyrus - adult,	5273
CAGE:medial frontal gyrus, newborn,	5279
CAGE:medial temporal gyrus, newborn,	5280
CAGE:caudate nucleus, newborn,	5281
CAGE:occipital cortex, newborn,	5282
CAGE:parietal lobe, newborn,	5283
CAGE:cerebellum, newborn,	5284
CAGE:substantia nigra, newborn,	5285
CAGE:amygdala, newborn,	5287
CAGE:medulla oblongata, newborn,	5288
CAGE:locus coeruleus, newborn,	5289
CAGE:hippocampus, newborn,	5290
CAGE:globus pallidus, newborn,	5291
CAGE:putamen, newborn,	5292
CAGE:thalamus, newborn,	5293
CAGE:thalamus, adult, , tech_	5303
CAGE:putamen, adult, , tech_	5304
CAGE:parietal cortex, adult,	5305
CAGE:medial temporal gyrus, adult, , tech_	5306
