## Supplementary material for "Predicting cell population-specific gene expression from genomic sequence": TableS3

### Sheet: Sheet1
Track ID	Track name
12	Brain Amygdala
13	Brain Anterior Cingulate Cortex BA24
14	Brain Caudate Basal Ganglia
15	Brain Cerebellar Hemisphere
16	Brain Cerebellum | GTEx
17	Brain Cortex
18	Brain Frontal Cortex BA9
19	Brain Hippocampus
20	Brain Hypothalamus
21	Brain Nucleus Accumbens Basal Ganglia
22	Brain Putamen Basal Ganglia
23	Brain Spinal Cord Cervical C1
24	Brain Substantia Nigra
64	Brain Germinal Matrix
65	Brain Hippocampus Middle
66	Breast Myoepithelial Cells
74	Fetal Brain Female
140	Astrocyte
141	Bipolar Spindle Neuron
149	Brain Cerebellum | ENCODE
153	Diencephalon
165	Frontal Cortex
189	Neural Cell
190	Neural Progenitor Cell
191	Occipital Lobe
193	Parietal Lobe
213	Temporal Lobe
