## Supplementary material for "Predicting cell population-specific gene expression from genomic sequence": TableS4

Variant and risk allele	Mapped gene	Ensembl ID	Location	Chromosome	Position	TSS position	strand	Coordinate (TSS = 7500)		Included in ExPecto?		Included in Xpresso?
rs5757730-<b>G</b>	CACNA1I	ENSG00000100346	22:39571425	22	39571425	39570753	+	7672		Y		Y
rs7288455-<b>A</b>	CACNA1I	ENSG00000100346	22:39570542	22	39570542	39570753	+	6789		Y		Y
rs61123830-<b>A</b>	GRAMD1B	ENSG00000023171	11:123522138	11	123522138	123525636	+	3502		N	Too far away from TSS	Y
rs77502336-<b>C</b>	GRAMD1B	ENSG00000023171	11:123523928	11	123523928	123525636	+	5292		N	Too far away from TSS	Y
rs7927176-<b>?</b>	GRAMD1B	ENSG00000023171	11:123525156	11	123525156	123525636	+	6520		N	Too far away from TSS	Y
rs56275179-<b>G</b>	HFE	ENSG00000010704	6:26089112	6	26089112	26087319	+	8793		Y		Y
rs61472021-<b>T</b>	HFE	ENSG00000010704	6:26089797	6	26089797	26087319	+	9478		Y		Y
rs149787317-<b>T</b>	HLA-DQA1	ENSG00000196735	6:32631878	6	32631878	32637357	+	1521		N	Removed during LiftOver	Y
rs9272219-<b>G</b>	HLA-DQA1	ENSG00000196735	6:32634492	6	32634492	32637357	+	4135		Y		Y
rs116139966-<b>C</b>	HLA-DQA1	ENSG00000196735	6:32635879	6	32635879	32637357	+	5522		N	Removed during LiftOver	Y
rs28735056-<b>G</b>	KCNG2	ENSG00000178342	18:79862879	18	79862879	79863668	+	6211		Y		Y
rs11665111-<b>?</b>	KCNG2	ENSG00000178342	18:79862996	18	79862996	79863668	+	6328		Y		Y
rs4906349-<b>A</b>	KLC1	ENSG00000126214	14:103624778	14	103624778	103629237	+	2541		Y		Y
rs61637848-<b>?</b>	KLC1	ENSG00000126214	14:103629694	14	103629694	103629237	+	7457		Y		Y
rs492430-<b>T</b>	EPO	ENSG00000130427	7:100715476	7	100715476	100720800	+	1676		Y		Y
rs1734907-<b>A</b>	EPO	ENSG00000130427	7:100717894	7	100717894	100720800	+	4094		Y		Y
rs1023497-<b>?</b>	CENPM	ENSG00000100162	22:41944504	22	41944504	41947164	-	9660		Y		Y
rs1023500-<b>T</b>	CENPM	ENSG00000100162	22:41944840	22	41944840	41947164	-	9324		Y		Y
rs3825845-<b>C</b>	CHRNA3	ENSG00000080644	15:78617916	15	78617916	78621179	-	10263		Y		Y
rs28669908-<b>?</b>	CHRNA3	ENSG00000080644	15:78617925	15	78617925	78621179	-	10254		Y		Y
rs13335685-<b>?</b>	CORO7-PAM16	ENSG00000103426	16:4419283	16	4419283	4416587	-	4304		Y		N	Gene not measured in bulk sample
rs6500596-<b>G</b>	CORO7-PAM16	ENSG00000103426	16:4420026	16	4420026	4416587	-	3561		Y		N	Gene not measured in bulk sample
rs13335685-<b>?</b>	CORO7	ENSG00000262246	16:4419283	16	4419283	4416664	-	4381		N	Maps to different gene	N	Gene not included in Xpresso
rs6500596-<b>G</b>	CORO7	ENSG00000262246	16:4420026	16	4420026	4416664	-	3638		N	Maps to different gene	N	Gene not included in Xpresso
rs3020736-<b>?</b>	CYP2D7	ENSG00000205702	22:42141117	22	42141117	42144577	-	10460		N	Maps to different gene	N	Gene not measured in bulk sample
rs1800754-<b>?</b>	CYP2D7	ENSG00000205702	22:42141587	22	42141587	42144577	-	9990		N	Maps to different gene	N	Gene not measured in bulk sample
rs139099016-<b>?</b>	HLA-B	ENSG00000234745	6:31361514	6	31361514	31357187	-	2673		N	Removed during LiftOver	Y
rs1131275-<b>C</b>	HLA-B	ENSG00000234745	6:31356183	6	31356183	31357187	-	8004		Y		Y
rs2507989-<b>A</b>	HLA-B	ENSG00000234745	6:31356638	6	31356638	31357187	-	7549		Y		Y
rs73396800-<b>G</b>	HLA-DMB	ENSG00000242574	6:32946949	6	32946949	32941070	-	1121		Y		Y
rs1480380-<b>C</b>	HLA-DMB	ENSG00000242574	6:32945469	6	32945469	32941070	-	2601		Y		Y
rs9274299-<b>?</b>	HLA-DQB1	ENSG00000179344	6:32664181	6	32664181	32666694	-	9513		Y		Y
rs9274390-<b>T</b>	HLA-DQB1	ENSG00000179344	6:32664882	6	32664882	32666694	-	8812		Y		Y
rs77296290-<b>C</b>	HLA-DQB1	ENSG00000179344	6:32667519	6	32667519	32666694	-	6175		N	Removed during LiftOver	Y
rs9274623-<b>G</b>	HLA-DQB1	ENSG00000179344	6:32668221	6	32668221	32666694	-	5473		Y		Y
rs147875011-<b>T</b>	HLA-DQB1	ENSG00000179344	6:32668836	6	32668836	32666694	-	4858		N	Removed during LiftOver	Y
rs9274657-<b>A</b>	HLA-DQB1	ENSG00000179344	6:32668587	6	32668587	32666694	-	5107		Y		Y
rs117616320-<b>?</b>	HLA-DRB5	ENSG00000198502	6:32526927	6	32526927	32530287	-	10360		Y		Y
rs193267147-<b>?</b>	HLA-DRB5	ENSG00000198502	6:32528783	6	32528783	32530287	-	8504		Y		Y
rs114812317-<b>?</b>	HLA-DRB5	ENSG00000198502	6:32531497	6	32531497	32530287	-	5790		Y		Y
rs180778602-<b>?</b>	HLA-DRB5	ENSG00000198502	6:32534622	6	32534622	32530287	-	2665		N	Removed during LiftOver	Y
rs4873803-<b>?</b>	MROH6	ENSG00000204839	8:143572424	8	143572424	143572971	-	7547		Y		Y
rs10866912-<b>A</b>	MROH6	ENSG00000204839	8:143573145	8	143573145	143572971	-	6826		Y		Y
rs115963308-<b>?</b>	NOTCH4	ENSG00000204301	6:32223264	6	32223264	32224067	-	7803		N	Removed during LiftOver	Y
rs142601889-<b>T</b>	NOTCH4	ENSG00000204301	6:32228798	6	32228798	32224067	-	2269		N	Removed during LiftOver	Y
rs114115252-<b>?</b>	SFTA2	ENSG00000196260	6:30931418	6	30931418	30932175	-	7757		N	Removed during LiftOver	Y
rs114838832-<b>A</b>	SFTA2	ENSG00000196260	6:30937536	6	30937536	30932175	-	1639		N	Removed during LiftOver	Y
rs73416724-<b>A</b>	ZNF318	ENSG00000171467	6:43370064	6	43370064	43369443	-	6379		Y		Y
rs111547017-<b>A</b>	ZNF318	ENSG00000171467	6:43373951	6	43373951	43369443	-	2492		Y		Y
